# The gut microbiota affects the social network of honeybees

**DOI:** 10.1101/2021.12.31.474534

**Authors:** Joanito Liberti, Tomas Kay, Andrew Quinn, Lucie Kesner, Erik T. Frank, Amélie Cabirol, Thomas O. Richardson, Philipp Engel, Laurent Keller

## Abstract

The gut microbiota influences animal neurophysiology and behavior but has not previously been documented to affect emergent group-level behaviors. Here we combine gut microbiota manipulation with automated behavioral tracking of honeybee sub-colonies to show that the microbiota increases the rate and specialization of social interactions. Microbiota colonization was associated with higher abundances of one third of metabolites detected in the brain, including several amino acids, and a subset of these metabolites were significant predictors of social interactions. Colonization also affected brain transcriptional processes related to amino acid metabolism and epigenetic modification in a brain region involved in sensory perception. These results demonstrate that the gut microbiota modulates the emergent colony social network of honeybees, likely via changes in chromatin accessibility and amino acid biosynthesis.
