## Supplementary Table 1 for "The gut microbiota affects the social network of honeybees"

### Sheet: Brain
Metabolite	Intercept	Colonization	Injection	Pr(Chi).Colonization	Pr(Chi).Injection	p_adj	Log10_p
Glycerol	-0.476794	0.588877	0.0154986	2.90663e-06	0.144525	0.000174398	3.75846
Serine	-0.321155	0.57601	0.00186128	6.35845e-05	0.884147	0.00190753	2.71953
3-Amino-2-piperidone	-0.213817	0.530618	-0.00538206	0.000120859	0.643586	0.00241719	2.61669
Ornithine_2	-0.420734	0.505884	0.0136749	0.000231123	0.242312	0.00346685	2.46006
Acetylglutamic Acid	-0.352417	0.51971	0.0078246	0.000354361	0.531776	0.00425233	2.37137
Unknown_16_62	-0.361703	0.466644	0.0110406	0.00111567	0.36506	0.00956291	2.01941
Glutamine	-0.300491	0.472097	0.00554634	0.00107585	0.652101	0.00956291	2.01941
Succinic Acid	-0.312078	0.4302	0.00938424	0.00153172	0.421063	0.0114879	1.93976
B-Alanine	-0.247104	0.449503	0.00139551	0.00205868	0.913916	0.012968	1.88713
Uracil	-0.35101	0.435555	0.0124086	0.00216134	0.312114	0.012968	1.88713
5-Oxoproline	-0.49082	0.425556	0.0259021	0.00280963	0.035433	0.0153252	1.81459
Glycine	-0.367516	0.398907	0.0150494	0.00583056	0.227933	0.0286127	1.54344
Valine	-0.406644	0.382631	0.018432	0.00627612	0.125267	0.0286127	1.54344
Isoleucine	-0.219677	0.384297	0.00116819	0.00667629	0.927719	0.0286127	1.54344
Proline	-0.29164	0.391878	0.00762856	0.0093902	0.558497	0.0352133	1.45329
Aspartic Acid	-0.212384	0.384239	0.00143263	0.00920492	0.908945	0.0352133	1.45329
Myo-Inositol_2	-0.26241	0.373223	0.00617098	0.0112142	0.630951	0.0395797	1.40253
Sarcosine	-0.156337	0.321541	0.000573844	0.0143002	0.960171	0.0451995	1.34487
Fumaric Acid	-0.503456	0.329468	0.0322576	0.0146408	0.00620272	0.0451995	1.34487
Phosphate	0.048693	0.177708	-0.011053	0.0150665	0.0807196	0.0451995	1.34487
Threonine	-0.187097	0.338589	0.00123488	0.0166593	0.922744	0.047598	1.32241
Ornithine_1	-0.334351	0.284544	0.0162242	0.0200151	0.124647	0.0545867	1.26291
Timonacic Acid	-0.200467	0.221688	0.00985099	0.0251282	0.249693	0.0655518	1.18342
Phosphorylethanolamine	-0.167986	0.326134	9.33958e-05	0.0287173	0.995634	0.0717933	1.14392
Alanine	-0.25389	0.290077	0.010233	0.0318344	0.381922	0.0734639	1.13393
Asparagine	-0.156057	0.311241	-0.000227504	0.0317963	0.986012	0.0734639	1.13393
Glutamic Acid	-0.0750435	0.288984	-0.00596896	0.0357135	0.616017	0.0793633	1.10038
Phenylalanine	-0.0496038	0.296398	-0.00975051	0.0416109	0.436941	0.0891662	1.0498
Cysteine	-0.269181	0.212874	0.0161732	0.0495849	0.0855049	0.102589	0.988898
Glycerol-3-phosphate_2	-0.446084	0.282936	0.0277483	0.0593099	0.0338381	0.11862	0.925843
Inosine	-0.209867	0.245775	0.0075761	0.109604	0.567612	0.212137	0.673383
Glucose-6-phosphate	0.216249	-0.201612	-0.0121022	0.113421	0.273813	0.212664	0.672306
4-Aminobutanoic Acid	-0.200184	0.224456	0.00818604	0.125361	0.521032	0.22793	0.642199
Tyrosine	0.0342309	0.230856	-0.0145674	0.132548	0.272657	0.233908	0.630954
Taurine	0.0610023	0.152001	-0.0105855	0.145262	0.243586	0.24902	0.603765
Glucitol	-0.126935	0.206025	0.00223518	0.172879	0.870882	0.288132	0.540408
Citric Acid	-0.084878	0.182512	0.000319977	0.194702	0.983731	0.315733	0.50068
Urea	0.244878	-0.154753	-0.0137471	0.264668	0.251057	0.417896	0.378932
Erythritol	0.161911	-0.156273	-0.00632761	0.27448	0.610275	0.422278	0.374402
Adenosine	-0.0915084	-0.162535	0.0165557	0.289957	0.213864	0.434935	0.361576
Unknown_11_73	-0.0593474	0.0908667	-0.000142015	0.317223	0.98448	0.464229	0.333268
Lactose	0.0798968	-0.117221	-0.00162631	0.429042	0.896276	0.612917	0.212598
2,8-Dihydroxyquinoline	0.163321	0.0564958	-0.0168865	0.466977	0.0132815	0.651596	0.186021
Myo-Inositol_1	-0.137828	0.100806	0.00748891	0.482548	0.546461	0.65802	0.181761
Galactose	-0.259603	-0.0942314	0.0289601	0.500251	0.0189918	0.667001	0.175874
2,4-Di-tert-butylphenoxy	-0.0770023	-0.0437823	0.00880827	0.559093	0.177205	0.713736	0.146463
Unknown_6_94	-0.747933	0.0656385	0.0678144	0.556031	7.27846e-11	0.713736	0.146463
Gluconic Acid	0.233557	0.0763373	-0.0256499	0.617263	0.052365	0.771579	0.112619
Glycerol-3-phosphate_1	0.108504	0.0718718	-0.0143796	0.630479	0.255712	0.772016	0.112374
Fructose	-0.0964821	0.0637018	0.00607683	0.672063	0.639529	0.806476	0.0934085
Pipecolic Acid	0.0438978	-0.05205	-4.43731e-06	0.699136	0.998807	0.822513	0.0848571
Lactic Acid	-0.134444	0.042497	0.0106083	0.750654	0.364029	0.862217	0.0643834
Glucose	-0.00436481	-0.0437874	0.00278092	0.761625	0.830184	0.862217	0.0643834
Malic Acid	0.381626	-0.0366294	-0.0332448	0.77779	0.00383274	0.864211	0.0633801
Hydroxyproline	-0.558475	-0.0240593	0.0542244	0.828904	7.40559e-08	0.904259	0.0437074
Threitol	0.0737878	-0.0184812	-0.00484729	0.901722	0.700994	0.966131	0.0149641
Putrescine	0.0793523	-0.00822955	-0.00775345	0.948431	0.521702	0.981136	0.00827098
Sucrose	-0.0698055	0.0114056	0.00589599	0.944763	0.648116	0.981136	0.00827098
Sorbitol	-0.049941	0.00454162	0.00436412	0.982009	0.746483	0.991858	0.00355039
Methylmaleic Acid	0.0812058	-0.000802605	-0.00485067	0.991858	0.411788	0.991858	0.00355039

### Sheet: Hemolymph
Metabolite	Intercept	Colonization	Injection	Pr(Chi).Colonization	Pr(Chi).Injection	p_adj	Log10_p
Unknown 16.62	-0.475726	0.736625	0.0107111	9.93985e-08	0.347202	4.43924e-06	5.35269
Glutamine	-0.336268	0.741793	-0.00328981	1.16822e-07	0.773948	4.43924e-06	5.35269
5-Oxoproline	-0.328347	0.573088	0.00435065	1.75887e-06	0.662264	4.45581e-05	4.35107
Leucine	-0.294189	0.467949	0.00575988	0.00165264	0.646791	0.0314001	1.50307
Tromethamine	-0.0411974	-0.313973	0.0183766	0.00209996	0.0353314	0.0319194	1.49595
Unknown 6.94	-0.551588	-0.381969	0.0719435	0.00278786	5.25536e-10	0.0353128	1.45207
Alanine	0.165946	-0.405044	0.00403996	0.00626521	0.748978	0.0680223	1.16735
Lactose	0.307469	-0.377198	-0.0121538	0.00719182	0.311143	0.0683223	1.16544
Urea	0.273159	-0.3842	-0.0076614	0.0103935	0.547902	0.085707	1.06698
Uric Acid	-0.279784	0.380838	0.00817671	0.0112772	0.525012	0.085707	1.06698
Proline	0.174251	-0.311887	-0.0024853	0.0171704	0.824819	0.108746	0.963587
3-Aminoisobutyric Acid	-0.493634	0.346436	0.0302979	0.0164649	0.014982	0.108746	0.963587
Asparagine	-0.0304779	0.316789	-0.0118165	0.0286713	0.339939	0.167617	0.775683
B-Alanine	-0.202851	0.323342	0.00447541	0.03295	0.732013	0.178871	0.747459
2-Oxoglutaric Acid	-0.164682	0.297731	0.00089075	0.0413117	0.943574	0.196231	0.707233
Cadaverine	0.158188	-0.259137	-0.00337596	0.0389769	0.754145	0.196231	0.707233
3-Hydroxyproline	0.201792	-0.290647	-0.00661235	0.0462087	0.597523	0.20658	0.684912
Glycerol	-0.00215208	0.228818	-0.011661	0.0630022	0.270763	0.266009	0.575103
Valine	-0.270984	0.260546	0.0139755	0.070893	0.258944	0.283572	0.547337
Inosine	0.0554065	-0.249434	0.0075312	0.0897536	0.553519	0.341064	0.467165
Threitol	0.138418	-0.233023	-0.00246546	0.113142	0.843291	0.395404	0.402959
Galacto-Hexodialdose	0.00132639	-0.24457	0.0120132	0.114459	0.368005	0.395404	0.402959
Putrescine	0.228735	-0.197927	-0.0114593	0.146605	0.329606	0.452721	0.344169
Methionine	-0.164027	0.197942	0.00712627	0.148921	0.546913	0.452721	0.344169
Myo-inositol_2	-0.110183	0.217308	-0.000659233	0.146032	0.959978	0.452721	0.344169
para-Isopropylbenzoic Acid	0.295056	0.148749	-0.0379159	0.167261	6.63059e-05	0.470809	0.327155
Glutamic Acid	0.126897	-0.217612	-0.00148093	0.161952	0.910465	0.470809	0.327155
Malic Acid	-0.0616535	0.207304	-0.00438593	0.183231	0.743026	0.480191	0.318586
Taurine	-0.262192	0.127639	0.0200326	0.179514	0.0153556	0.480191	0.318586
Isoleucine	-0.143357	0.184512	0.00418509	0.192035	0.729103	0.486489	0.312927
2,8-Dihydroxyquinoline	0.210334	0.115714	-0.0274633	0.214021	0.00077416	0.492816	0.307316
Unknown 17.15	-0.129328	0.179551	0.00484857	0.202482	0.690219	0.492816	0.307316
Citric Acid	0.163314	-0.173137	-0.00681633	0.219069	0.575651	0.492816	0.307316
Altrose	0.297562	-0.187995	-0.0197258	0.22047	0.139451	0.492816	0.307316
Glycine	0.258457	-0.169765	-0.0168614	0.231075	0.169723	0.501762	0.299502
Unknown 19.57	-0.174921	0.159817	0.0103968	0.245684	0.382071	0.505833	0.295993
Gluconic Acid	0.16807	-0.176541	-0.00795435	0.246261	0.548435	0.505833	0.295993
Gluconolactone	0.165275	-0.171237	-0.00803301	0.25879	0.543594	0.517579	0.286023
Timonacic Acid	-0.206683	0.106366	0.0133439	0.273543	0.111668	0.533057	0.273226
Serine	-0.0962264	0.148355	0.00128435	0.320971	0.918363	0.576156	0.23946
Fructose	0.0462758	-0.139742	0.000871564	0.315599	0.940823	0.576156	0.23946
Sorbitol	-0.00607015	-0.151083	0.00802311	0.325983	0.549222	0.576156	0.23946
Sucrose	-0.0473124	-0.152774	0.0121255	0.324468	0.363663	0.576156	0.23946
Propylene glycol	-0.0171847	0.135556	-0.00368497	0.339547	0.764384	0.586491	0.231739
2,3-Butanediol	-0.0244774	0.131147	-0.00408225	0.387833	0.752835	0.614068	0.211783
Arabinofuranose	0.239812	-0.111303	-0.019607	0.386004	0.0773797	0.614068	0.211783
Adenine	0.0951442	0.136426	-0.0159949	0.378895	0.232648	0.614068	0.211783
Unknown 20.75	-0.0554984	0.104149	-0.00148165	0.366091	0.881553	0.614068	0.211783
2-Pyrrolidinone, 1-methy	-0.0141704	0.0996666	-0.00193428	0.470522	0.871345	0.687686	0.16261
Phosphate	-0.0212044	0.08623	-0.00221394	0.469446	0.829166	0.687686	0.16261
Ribitol	0.221605	0.108678	-0.0267112	0.457426	0.0334679	0.687686	0.16261
Tyrosine	0.14354	0.109829	-0.0188803	0.460818	0.141696	0.687686	0.16261
Phenylalanine	0.058883	0.100729	-0.0102587	0.491846	0.413946	0.692228	0.159751
Adenosine	-0.252861	-0.0914805	0.0292023	0.491751	0.0116287	0.692228	0.159751
Methylsuccinimide	-0.0243004	0.087135	-0.000144872	0.519695	0.989961	0.702569	0.153311
4-Aminobutanoic Acid	0.00688951	0.0958293	-0.00510865	0.526926	0.694193	0.702569	0.153311
Ornithine	0.105933	-0.0869351	-0.00492484	0.512807	0.66876	0.702569	0.153311
Glucose	-0.00820186	-0.0865917	0.00343073	0.536364	0.775658	0.702821	0.153155
Glucitol	0.00306279	-0.0823829	0.00382974	0.576025	0.764904	0.741999	0.129597
Sarcosine	0.0367917	0.0734904	-0.00582175	0.606282	0.633557	0.767957	0.114663
3-Pyridinol	-0.0627399	0.0236696	0.0043173	0.653897	0.342847	0.801551	0.0960686
Fumaric Acid	-0.0545083	0.0670351	0.000688311	0.649694	0.955376	0.801551	0.0960686
Maltose	-0.0104025	-0.0636302	0.00286404	0.664615	0.820209	0.801758	0.0959565
Pipecolic Acid	0.106904	-0.0520291	-0.00798166	0.690168	0.477502	0.806965	0.0931452
Homocysteine	0.0630708	0.0492256	-0.0078998	0.680554	0.444423	0.806965	0.0931452
Succinic Acid	-0.0374888	-0.0544494	0.00639898	0.711318	0.612115	0.819094	0.0866664
Aspartic Acid	0.0784117	-0.0473018	-0.00514934	0.744835	0.688933	0.832463	0.0796351
Glycerol-3-phosphate	0.117958	0.050226	-0.0135938	0.736213	0.28454	0.832463	0.0796351
Threonine	-0.000651106	0.0384125	-0.00178391	0.793437	0.887407	0.873931	0.058523
Diethylene glycol, n-butyl ether	-0.108402	-0.0284209	0.0129567	0.83735	0.269644	0.909123	0.0413773
Lactic Acid	0.052793	-0.0229161	-0.00490547	0.876667	0.701947	0.938404	0.0276103
Erythritol	0.0727726	0.0195307	-0.0081679	0.896278	0.533702	0.945872	0.0241674
Myo-inositol_1	-0.118311	-0.0157064	0.0130625	0.908535	0.282734	0.945872	0.0241674
Unknown 4.57	-0.168941	-0.0052146	0.0182585	0.966413	0.10522	0.992532	0.00325527
Phosphorylethanolamine	0.269532	0.00185982	-0.0258118	0.992194	0.0444751	0.999176	0.000358183
Galactose oxime	-0.142716	0.000168954	0.0124245	0.999176	0.320205	0.999176	0.000358183
