## Supplementary Table 2 for "The gut microbiota affects the social network of honeybees"

### Sheet: Brain
Retention Time (Min)	Top Library Match	Metabolite	Class
2.62	Lactic Acid, 2TMS derivative	Lactic Acid	Carboxylic Acid
2.97	L-Alanine, 2TMS derivative	Alanine	Non-Essential Amino Acid
3.31	Sarcosine, 2TMS derivative	Sarcosine	Amino Acid Metabolism
4.22	L-Valine, 2TMS derivative	Valine	Essential Amino Acid
4.6	Urea, 2TMS derivative	Urea	Amino Acid Metabolism
5.03	Glycerol, 3TMS derivative	Glycerol	Other
5.06	Silanol, trimethyl-, phosphate (3:1)	Phosphate	Other
5.49	L-Isoleucine, 2TMS derivative	Isoleucine	Essential Amino Acid
5.68	L-Proline, 2TMS derivative	Proline	Non-Essential Amino Acid
5.79	Glycine, 3TMS derivative	Glycine	Non-Essential Amino Acid
5.94	Butanedioic acid, 2TMS derivative	Succinic Acid	Carboxylic Acid
6	L-Norleucine, 2TMS derivative	Norleucine	#N/A
6.46	Uracil, 2TMS derivative	Uracil	Nucleobase Metabolism
6.69	Methylmaleic acid, 2TMS derivative	Methylmaleic Acid	Carboxylic Acid
6.72	2-Butenedioic acid, (E)-, 2TMS derivative	Fumaric Acid	Carboxylic Acid
6.82	Serine, 3TMS derivative	Serine	Non-Essential Amino Acid
6.92	Unknown_6_94	Unknown_6_94	Other
7.11	Pipecolic acid, 2TMS derivative	Pipecolic Acid	Amino Acid Metabolism
7.41	L-Threonine, 3TMS derivative	Threonine	Essential Amino Acid
8.59	.beta.-Alanine, 3TMS derivative	B-Alanine	Non-Essential Amino Acid
9.45	3-Amino-2-piperidone, 2TMS derivative	3-Amino-2-piperidone	Amino Acid Metabolism
10.08	Timonacic, 2TMS derivative	Timonacic Acid	Amino Acid Metabolism
10.24	Malic acid, 3TMS derivative	Malic Acid	Carboxylic Acid
10.46	Erythritol, 4TMS derivative	Erythritol	Carbohydrate
10.69	Threitol, 4TMS derivative	Threitol	Carbohydrate
11.16	L-Aspartic acid, 3TMS derivative	Aspartic Acid	Non-Essential Amino Acid
11.3	L-5-Oxoproline, , 2TMS derivative	5-Oxoproline	Non-Essential Amino Acid
11.45	4-Aminobutanoic acid, 3TMS derivative	4-Aminobutanoic Acid	Non-Essential Amino Acid
11.73	Unknown_11_73	Unknown_11_73	Other
11.78	2,4-Di-tert-butylphenoxytrimethylsilane	2,4-Di-tert-butylphenoxy	Other
11.97	Hydroxyproline, 3TMS derivative	Hydroxyproline	Non-Essential Amino Acid
12.16	Cysteine, 3TMS derivative	Cysteine	Non-Essential Amino Acid
13.77	L-Ornithine, 3TMS derivative	Ornithine_1	Non-Essential Amino Acid
13.93	L-Glutamic acid, 3TMS derivative	Glutamic Acid	Non-Essential Amino Acid
14.1	L-Phenylalanine, 2TMS derivative	Phenylalanine	Essential Amino Acid
15.08	Taurine, 3TMS derivative	Taurine	Essential Amino Acid
15.09	2,8-Dihydroxyquinoline, bis(trimethylsilyl) ether	2,8-Dihydroxyquinoline	Other
15.21	Asparagine, 3TMS derivative	Asparagine	Non-Essential Amino Acid
16.63	Unknown 16.6246	Unknown_16_62	Other
16.71	Putrescine, 4TMS derivative	Putrescine	Amino Acid Metabolism
17.33	N-Acetyl-L-glutamic acid, 3TMS derivative	Acetylglutamic Acid	Amino Acid Metabolism
17.36	Phosphoric acid, bis(trimethylsilyl) 2,3-bis[(trimethylsilyl)oxy]propyl ester	Glycerol-3-phosphate_1	Carbohydrate
17.69	L-Glutamine, 3TMS derivative	Glutamine	Non-Essential Amino Acid
17.81	Phosphorylethanolamine, 4TMS derivative	Phosphorylethanolamine	Other
18.57	L-Ornithine, 4TMS derivative	Ornithine_2	Non-Essential Amino Acid
18.65	Citric acid, 4TMS derivative	Citric Acid	Carboxylic Acid
19.68	D-Fructose, 1,3,4,5,6-pentakis-O-(trimethylsilyl)-, O-methyloxime_1	Fructose	Carbohydrate
20.21	d-Glucose, 2,3,4,5,6-pentakis-O-(trimethylsilyl)-, o-methyloxyme, (1E)-_1	Glucose	Carbohydrate
20.6	d-Glucose, 2,3,4,5,6-pentakis-O-(trimethylsilyl)-, o-methyloxyme, (1E)-_2	Sorbitol	Carbohydrate
20.83	D-Sorbitol, 6TMS derivative	Glucitol	Carbohydrate
21.23	L-Tyrosine, 3TMS derivative	Tyrosine	Essential Amino Acid
21.37	1,2,3,4,5,6-Hexa-O-trimethelsilyl-myo-inositol_1	Myo-Inositol_1	Carbohydrate
22.25	D-Gluconic acid, 6TMS derivative	Gluconic Acid	Carbohydrate
22.95	D-(+)-Galactose oxime (isomer 2), 6TMS derivative	Galactose	Carbohydrate
24.01	1,2,3,4,5,6-Hexa-O-trimethelsilyl-myo-inositol	Myo-Inositol_2	Carbohydrate
26.63	Phosphoric acid, bis(trimethylsilyl) 2,3-bis[(trimethylsilyl)oxy]propyl ester_2	Glycerol-3-phosphate_2	Carbohydrate
27.22	Adenosine, N-(trimethylsilyl)-2',3'-bis-O-(trimethylsilyl)-, 5'-[bis(trimethylsilyl) phosphate]	Adenosine	Nucleobase Metabolism
27.4	D-Mannose, 2,3,4,5-tetrakis-O-(trimethylsilyl)-, O-methyloxime, 6-[bis(trimethylsilyl) phosphate]	Glucose-6-phosphate	Carbohydrate
29.6	Inosine, 4TMS derivative	Inosine	Nucleobase Metabolism
29.89	Sucrose, 8TMS derivative	Sucrose	Carbohydrate
30.53	Lactose, 8TMS derivative	Lactose	Carbohydrate

### Sheet: Hemolymph
Retention Time (Min)	Top Library Match	Metabolite
2.28	Propylene glycol, 2TMS derivative	Propylene glycol
2.45	2,3-Butanediol, 2TMS derivative	2,3-Butanediol
2.62	Lactic Acid, 2TMS derivative	Lactic Acid
2.73	2-Pyrrolidinone, 1-methyl-	2-Pyrrolidinone, 1-methy
2.97	L-Alanine, 2TMS derivative	Alanine
3.11	2,5-Pyrrolidinedione, 1-methyl-	Methylsuccinimide
3.31	Sarcosine, 2TMS derivative	Sarcosine
3.52	3-Pyridinol, TMS derivative	3-Pyridinol
4.23	L-Valine, 2TMS derivative	Valine
4.57	Unknown 4.5703	Unknown 4.5703
4.6	Urea, 2TMS derivative	Urea
5.03	Glycerol, 3TMS derivative	Glycerol
5.06	Silanol, trimethyl-, phosphate (3:1)	Phosphate
5.09	L-Leucine, 2TMS derivative	Leucine
5.5	L-Isoleucine, 2TMS derivative	Isoleucine
5.69	L-Proline, 2TMS derivative	Proline
5.79	Glycine, 3TMS derivative	Glycine
5.94	Butanedioic acid, 2TMS derivative	Succinic Acid
6	L-Norleucine, 2TMS derivative	Norleucine
6.49	Diethylene glycol, n-butyl ether, trimethylsilyl ether	Diethylene glycol, n-butyl ether
6.73	2-Butenedioic acid, (E)-, 2TMS derivative	Fumaric Acid
6.82	Serine, 3TMS derivative	Serine
6.93	Unknown_6_94	Unknown 6.94
7.1	Pipecolic acid, 2TMS derivative	Pipecolic Acid
7.3	para-Isopropylbenzoic acid trimethylsilylester	para-Isopropylbenzoic Acid
7.42	L-Threonine, 3TMS derivative	Threonine
8.59	.beta.-Alanine, 3TMS derivative	B-Alanine
9.41	3-Aminoisobutyric acid, 3TMS derivative	3-Aminoisobutyric Acid
10.07	Timonacic, 2TMS derivative	Timonacic Acid
10.22	Malic acid, 3TMS derivative	Malic Acid
10.44	D-Threitol, 4TMS derivative	Threitol
10.56	3,7-dioxa-2,8-disilanonane, 2,2,8,8-tetramethyl-5,5-bis[[(trimethylsilyl)oxy]methyl]-	Arabinofuranose
10.68	Erythritol, 4TMS derivative	Erythritol
10.78	Tromethamine, 4TMS derivative	Tromethamine
11.16	L-Aspartic acid, 3TMS derivative	Aspartic Acid
11.29	L-5-Oxoproline, , 2TMS derivative	5-Oxoproline
11.3	3-Hydroxyproline, 3TMS derivative	3-Hydroxyproline
11.44	4-Aminobutanoic acid, 3TMS derivative	4-Aminobutanoic Acid
12.82	Pentanedioic acid, 2-(methoxyimino)-, bis(trimethylsilyl) ester	2-Oxoglutaric Acid
13.77	L-Ornithine, 3TMS derivative	Ornithine
13.92	L-Glutamic acid, 3TMS derivative	Glutamic Acid
14.09	L-Phenylalanine, 2TMS derivative	Phenylalanine
15	Homocysteine, 3TMS derivative	Homocysteine
15.08	Taurine, 3TMS derivative	Taurine
15.09	2,8-Dihydroxyquinoline, bis(trimethylsilyl) ether	2,8-Dihydroxyquinoline
15.2	Asparagine, 3TMS derivative	Asparagine
16.37	Ribitol, 5TMS derivative	Ribitol
16.62	Unknown 16.62	Unknown 16.62
16.71	Putrescine, 4TMS derivative	Putrescine
17.14	Unknown 17.15	Unknown 17.15
17.35	Phosphoric acid, bis(trimethylsilyl) 2,3-bis[(trimethylsilyl)oxy]propyl ester_1	Glycerol-3-phosphate
17.69	L-Glutamine, 3TMS derivative	Glutamine
17.81	Phosphorylethanolamine, 4TMS derivative	Phosphorylethanolamine
17.91	L-Methionine Sulfoxide, N,N-bis(triimethylsilyl)-, trimethylsilyl ester	Methionine
18.65	Citric acid, 4TMS derivative	Citric Acid
18.86	Galacto-Hexodialdose, 2,3,4,5-tetrakis-O-(trimethylsilyl)-, bis(O-methyloxime)	Galacto-Hexodialdose
18.96	Cadaverine, 4TMS derivative	Cadaverine
19.57	Unknown 19.57	Unknown 19.57
19.6	Adenine, 2TMS derivative	Adenine
19.69	D-Fructose, 1,3,4,5,6-pentakis-O-(trimethylsilyl)-, O-methyloxime_2	Fructose
20.06	Gluconolactone (3R,4S,5R,6R)-, 4TMS derivative	Gluconolactone
20.21	d-Glucose, 2,3,4,5,6-pentakis-O-(trimethylsilyl)-, o-methyloxyme, (1Z)-	Glucose
20.75	Unknown 20.76	Unknown 20.76
20.83	D-Sorbitol, 6TMS derivative	Sorbitol
20.97	D-Glucitol, 6TMS derivative	Glucitol
21.21	L-Tyrosine, 3TMS derivative	Tyrosine
21.37	1,2,3,4,5,6-Hexa-O-trimethelsilyl-myo-inositol_1	Myo-inositol_1
21.54	Maltose, octakis(trimethylsilyl) ether, methyloxime (isomer 2)	Maltose
22.02	D-Altrose, 5TMS derivative	Altrose
22.25	D-Gluconic acid, 6TMS derivative	Gluconic Acid
22.95	D-(+)-Galactose oxime (isomer 2), 6TMS derivative	Galactose oxime
24	1,2,3,4,5,6-Hexa-O-trimethelsilyl-myo-inositol_2	Myo-inositol_2
24.38	9H-Purine, 9-(trimethylsilyl)-2,6,8-tris[(trimethylsilyl)oxy]-	Uric Acid
27.18	Adenosine, N-(trimethylsilyl)-2',3'-bis-O-(trimethylsilyl)-, 5'-[bis(trimethylsilyl) phosphate]	Adenosine
29.59	Inosine, 4TMS derivative	Inosine
29.88	Sucrose, 8TMS derivative	Sucrose
30.53	Lactose, 8TMS derivative	Lactose
