## Supplementary Table 3 for "The gut microbiota affects the social network of honeybees"

### Sheet: Brain
	F-value	p-value	Adjusted p-value
3-Amino-2-piperidone	12.7818	0.000470458	0.0139893
Phosphorylethanolamine	13.2352	0.000376503	0.0139893
Tyrosine	12.0133	0.000688	0.0139893
Ornithine 2	10.6895	0.00133453	0.0170544
Serine	10.5976	0.0013979	0.0170544
Glycerol-3-phosphate 2	9.84345	0.00204963	0.0208379
B-Alanine	8.88622	0.00335026	0.0290102
Myo-Inositol 2	8.64061	0.00380462	0.0290102
Glycerol-3-phosphate 1	7.94501	0.00546862	0.0370651
Aspartic-Acid	5.27876	0.0229606	0.140059
Glycine	4.26379	0.0406432	0.169616
Erythritol	4.2253	0.0415482	0.169616
Citric-Acid	4.22873	0.0414666	0.169616
Uracil	4.26452	0.0406261	0.169616
Phosphate	4.21856	0.0417087	0.169616
Isoleucine	3.52711	0.0623012	0.237523
Malic-Acid	3.27078	0.0725138	0.258763
Inosine	3.18431	0.0763564	0.258763
Ornithine 1	3.06043	0.082252	0.26083
Glutamic-Acid	2.9959	0.085518	0.26083
Threitol	2.72347	0.100961	0.293269
2-8-Dihydroxyquinoline	2.08887	0.150448	0.374062
Valine	1.83269	0.177833	0.374062
Pipecolic-Acid	2.03838	0.155438	0.374062
5-Oxoproline	2.04395	0.154878	0.374062
4-Aminobutanoic-Acid	1.96742	0.162775	0.374062
Asparagine	1.92136	0.16775	0.374062
Putrescine	1.98518	0.160902	0.374062
Glutamine	1.83647	0.177389	0.374062
Sorbitol	1.68593	0.196118	0.398772
Lactic-Acid	1.40883	0.237115	0.466581
Proline	1.22496	0.270149	0.499367
Lactose	1.26194	0.263067	0.499367
Glucose	1.11921	0.291778	0.523484
Succinic-Acid	0.949971	0.331286	0.575174
Hydroxyproline	0.867382	0.353168	0.575174
Fructose	0.910271	0.341567	0.575174
Acetylglutamic-Acid	0.849001	0.358305	0.575174
Phenylalanine	0.788978	0.375822	0.587824
Glycerol	0.660569	0.417639	0.636439
Threonine	0.632274	0.42777	0.636439
Galactose	0.445663	0.505421	0.734064
Alanine	0.388104	0.534238	0.757872
Taurine	0.319578	0.5727	0.776327
Myo-Inositol 1	0.327553	0.567955	0.776327
2-4-Di-tert-butylphenoxy	0.238087	0.626299	0.830527
Sucrose	0.19725	0.657586	0.853462
Glucose-6-phosphate	0.171901	0.679016	0.862916
Timonacic-Acid	0.134828	0.713992	0.87107
Unknown_6_94	0.140323	0.708486	0.87107
Cysteine	0.0781603	0.780189	0.883678
Norleucine	0.104361	0.747104	0.883678
Unknown_16_62	0.0701379	0.791497	0.883678
Adenosine	0.0633114	0.801679	0.883678
Fumaric-Acid	0.0762316	0.782848	0.883678
Methylmaleic-Acid	0.0572349	0.811245	0.883678
Sarcosine	0.0393587	0.843007	0.899335
Unknown_11_73	0.0334601	0.855105	0.899335
Glucitol	0.0245998	0.875578	0.905258
Urea	0.0093175	0.92323	0.938617
Gluconic-Acid	0.00436726	0.947397	0.947397

### Sheet: Hemolymph
	F-value	p-value	Adjusted p-value
Threitol	11.4864	0.000906162	0.0688683
Erythritol	7.01482	0.00899215	0.184142
Tromethamine	6.46134	0.0120898	0.184142
Unknown-16-6246	6.45754	0.0121146	0.184142
Glutamine	7.31373	0.00767384	0.184142
Asparagine	5.54712	0.0198698	0.251684
Succinic-Acid	4.8293	0.0295891	0.278413
B-Alanine	4.63681	0.03297	0.278413
5-Oxoproline	5.05652	0.0260623	0.278413
Sarcosine	4.05069	0.0460308	0.288141
Serine	4.18929	0.0425115	0.288141
Pipecolic-Acid	3.93214	0.0492872	0.288141
Lactose	4.01197	0.0470684	0.288141
Sorbitol	3.50819	0.0631076	0.342584
Valine	3.01786	0.0845054	0.394335
Leucine	2.89999	0.0907525	0.394335
3-Hydroxyproline	3.1432	0.0783732	0.394335
Glucitol	2.85278	0.0933952	0.394335
Glycerol	1.6838	0.196509	0.597388
Proline	1.86762	0.173893	0.597388
4-Aminobutanoic-Acid	1.73342	0.190081	0.597388
Methionine	2.0066	0.15879	0.597388
Unknown-19-5708	1.74829	0.188203	0.597388
Fructose	1.90439	0.169742	0.597388
Tyrosine	1.86102	0.174651	0.597388
Isoleucine	1.48431	0.225108	0.626715
Fumaric-Acid	1.48446	0.225084	0.626715
Unknown-20-7569	1.39728	0.239141	0.626715
Inosine	1.44303	0.231635	0.626715
Malic-Acid	1.25677	0.264143	0.653641
Phenylalanine	1.20709	0.273756	0.653641
Galacto-Hexodialdose	1.1574	0.283818	0.653641
Adenine	1.17716	0.279761	0.653641
Unknown-17-1507	1.10458	0.295036	0.659493
Urea	1.01867	0.31454	0.664029
Aspartic-Acid	1.05535	0.306012	0.664029
Ribitol	0.875841	0.350921	0.701842
Phosphorylethanolamine	0.905221	0.342991	0.701842
Ornithine	0.794873	0.374128	0.728589
Galactose-oxime	0.764249	0.383468	0.728589
Cadaverine	0.730685	0.394091	0.73051
Arabinofuranose	0.553551	0.458091	0.791249
Homocysteine	0.575455	0.449348	0.791249
Uric-Acid	0.557187	0.456621	0.791249
Glucose	0.52624	0.469377	0.792726
Lactic-Acid	0.365929	0.54619	0.804451
Glutamic-Acid	0.340644	0.560377	0.804451
Taurine	0.400334	0.527927	0.804451
Putrescine	0.321522	0.571584	0.804451
Glycerol-3-phosphate	0.460163	0.498644	0.804451
Myo-inositol 1	0.348402	0.555951	0.804451
Maltose	0.457559	0.49986	0.804451
Myo-inositol 2	0.33694	0.562515	0.804451
Adenosine	0.365134	0.546626	0.804451
Timonacic-Acid	0.264665	0.607727	0.826083
Sucrose	0.263242	0.608693	0.826083
2-3-Butanediol	0.224976	0.635998	0.847997
Unknown-4-5703	0.123819	0.725447	0.934474
Gluconic-Acid	0.133466	0.715405	0.934474
Propylene-glycol	0.0185733	0.891789	0.936241
2-Pyrrolidinone--1-methy	0.0186204	0.891652	0.936241
Alanine	0.0643192	0.800159	0.936241
Methylsuccinimide	0.0514406	0.820899	0.936241
3-Pyridinol	0.0557869	0.813621	0.936241
Glycine	0.0908542	0.763532	0.936241
Diethylene-glycol--n-butyl-ether	0.0407209	0.840364	0.936241
Unknown-6-94	0.072955	0.787471	0.936241
Threonine	0.0378036	0.846114	0.936241
3-Aminoisobutyric-Acid	0.0210661	0.884803	0.936241
2-8-Dihydroxyquinoline	0.043108	0.835817	0.936241
Citric-Acid	0.0233794	0.87869	0.936241
Gluconolactone	0.016076	0.899284	0.936241
Altrose	0.0403153	0.841151	0.936241
2-Oxoglutaric-Acid	0.00755593	0.930853	0.956011
Phosphate	0.00249175	0.960258	0.973061
para-Isopropylbenzoic-Acid	0.000450805	0.98309	0.98309
