## Supplementary Table 4 for "The gut microbiota affects the social network of honeybees"

### Sheet: Sheet1
	Bacterium	Strain	Sublineage	Origin	Conditions
	Gilliamella apicola		Gilli-1	CH	BHIA, 35°, 5% CO2
	Gilliamella apicola	C2-2	Gilli-2	CH	BHIA, 35°, 5% CO2
	Gilliamella apicola		Gilli-3	CH	BHIA, 35°, 5% CO2
	Frischella perrara	PEB0191		USA	TYG, 34°, anaer.
	Snodgrassella alvi	wkB2		USA	TSA, 35°, 5% CO2
	Bartonella apis	PEB0149		USA	CBA, 35°, 5% CO2
	Bifidobacterium asteroides	BBC0317	Bi-1	CH	MRSA+0.1%L-cys+fructose, 34°, anaer.
	Bifidobacterium asteroides		Bi-2	CH	MRSA+, 34°, anaer.
	Lactobacillus Firm4	Hon2N	Firm4-1	SWE	MRSA+, 34°, anaer.
	Lactobacillus Firm5	Bma5		CH	MRSA+, 34°, anaer.
	Lactobacillus Firm5	Hma8		CH	MRSA+, 34°, anaer.
	Lactobacillus Firm5	Hma11		CH	MRSA+, 34°, anaer.
	Lactobacillus Firm5	Biut2		CH	MRSA+, 34°, anaer.
