## Supplementary Table 7 for "The gut microbiota affects the social network of honeybees"

### Sheet: BiologicalProcess
GOBPID	Pvalue	OddsRatio	ExpCount	Count	Size	Term
GO:0043094	0.00287982	31.0603	0.082422	2	11	cellular metabolic compound salvage
GO:0071103	0.00665037	8.73709	0.389631	3	52	DNA conformation change
GO:0006323	0.00775115	17.4464	0.134872	2	18	DNA packaging
GO:0008652	0.0147067	12.1193	0.187323	2	25	cellular amino acid biosynthetic process
GO:0044281	0.0244649	2.72927	2.94471	7	393	small molecule metabolic process
GO:0005975	0.0287497	3.76154	1.17639	4	157	carbohydrate metabolic process
GO:0051276	0.0311577	3.66261	1.20636	4	161	chromosome organization
GO:0006520	0.0420345	4.19336	0.779263	3	104	cellular amino acid metabolic process
GO:0042592	0.0460016	6.30779	0.344674	2	46	homeostatic process

### Sheet: MolecularFunction
GOMFID	Pvalue	OddsRatio	ExpCount	Count	Size	Term
GO:0016769	0.00557433	20.9368	0.114004	2	15	transferase activity, transferring nitrogenous groups
GO:0008483	0.00557433	20.9368	0.114004	2	15	transaminase activity
GO:0008061	0.00738935	8.30045	0.402814	3	53	chitin binding
GO:0051287	0.0188491	10.4462	0.212807	2	28	NAD binding
GO:0016616	0.0436977	6.44974	0.334411	2	44	oxidoreductase activity, acting on the CH-OH group of donors, NAD or NADP as acceptor
